# Parallel Bimodal Single-cell Sequencing of Transcriptome and Chromatin Accessibility

**DOI:** 10.1101/829960

**Authors:** Qiao Rui Xing, Chadi EL Farran, Yao Yi, Tushar Warrier, Pradeep Gautam, James J. Collins, Jian Xu, Hu Li, Li-Feng Zhang, Yuin-Han Loh

**Affiliations:** Epigenetics and Cell Fates Laboratory, Programme in Stem Cell, Regenerative Medicine and Aging, A*STAR Institute of Molecular and Cell Biology, Singapore 138673, Singapore; School of Biological Sciences, Nanyang Technological University, 637551, Singapore; Department of Biological Sciences, National University of Singapore, Singapore 117543, Singapore; Howard Hughes Medical Institute, Boston, MA 02114, USA; Institute for Medical Engineering and Science Department of Biological Engineering, and Synthetic Biology Center, Massachusetts Institute of Technology, Cambridge, MA 02114, USA; Broad Institute of MIT and Harvard, Cambridge, MA 02139, USA; Wyss Institute for Biologically Inspired Engineering, Harvard University, Boston, MA, USA; Center for Individualized Medicine, Department of Molecular Pharmacology & Experimental Therapeutics, Mayo Clinic, Rochester, Minnesota 55905, USA; NUS Graduate School for Integrative Sciences and Engineering, National University of Singapore, 28 Medical Drive, Singapore 117456, Singapore

**Keywords:** Bimodal, ASTAR-Seq, scRNA-seq, scATAC-seq, Transcriptome, Chromatin Accessibility, Co-accessibility

## Abstract

We developed ASTAR-Seq (Assay for Single-cell Transcriptome and Accessibility Regions) integrated with automated microfluidic chips, which allows for parallel sequencing of transcriptome and chromatin accessibility within the same single-cell. Using ASTAR-Seq, we profiled 192 mESCs cultured in serum+LIF and 2i medium, 424 human cell lines including BJ, K562, JK1, and Jurkat, and 480 primary cells undergoing erythroblast differentiation. Integrative analysis using Coupled NMF identified the distinct sub-populations and uncovered sets of regulatory regions and the respective target genes determining their distinctions. Analysis of epigenetic regulomes further unravelled the key transcription factors responsible for the heterogeneity observed.
