## Supplemental Table 1 for "Parallel Bimodal Single-cell Sequencing of Transcriptome and Chromatin Accessibility"

### Sheet: ATACseq QC of K562
Supplementary Table 1a: Summary of quality control parameters of ASTAR-ATACseq libraries of K562
	ASTAR ATACseq libraries	Estimated Library Size	Total Reads	Mapping %	Number of Uniquely Mapped Reads Excluding Duplicates	Number of Fragments	Proportion in peaks	Pass/Fail
Batch 1: 96 cells	K562_STAR_ATAC-seq_10	185468	3833966	83.44	166566	495127	37.1307	Pass
	K562_STAR_ATAC-seq_11	72019	575951	80.74	65593	118529	27.3705	Pass
	K562_STAR_ATAC-seq_12	109163	892115	83.3	101763	164521	27.1011	Pass
	K562_STAR_ATAC-seq_13	73481	652683	80.48	66369	126104	25.3584	Pass
	K562_STAR_ATAC-seq_14	122753	2483214	83.86	112274	310800	35.4752	Pass
	K562_STAR_ATAC-seq_15	107669	1494181	81.45	98975	233057	33.8724	Pass
	K562_STAR_ATAC-seq_16	386493	25686854	87.21	365100	2181871	36.777	Pass
	K562_STAR_ATAC-seq_17	56603	1008962	80.84	51621	126235	35.3927	Pass
	K562_STAR_ATAC-seq_18	158205	6896775	85.16	145558	711472	29.7093	Pass
	K562_STAR_ATAC-seq_19	48871	892057	81.82	45575	109239	33.3114	Pass
	K562_STAR_ATAC-seq_1	59649	245921	72.44	52248	74839	26.7387	Pass
	K562_STAR_ATAC-seq_20	64700	467601	83.85	60689	92065	22.3798	Pass
	K562_STAR_ATAC-seq_21	44725	219080	78.78	40863	56827	22.3274	Pass
	K562_STAR_ATAC-seq_22	66440	442967	82.14	61569	96639	24.4022	Pass
	K562_STAR_ATAC-seq_23	60202	417509	80.09	55379	89056	26.3901	Pass
	K562_STAR_ATAC-seq_24	159167	763844	80.79	146415	205688	17.6758
	K562_STAR_ATAC-seq_25	76864	1330226	81.42	69197	215382	46.0117	Pass
	K562_STAR_ATAC-seq_26	175235	6638617	86.91	163442	665270	26.5092	Pass
	K562_STAR_ATAC-seq_27	59806	895563	82.89	55020	127742	29.6512	Pass
	K562_STAR_ATAC-seq_28	107650	1765042	83.93	99260	230285	37.3463	Pass
	K562_STAR_ATAC-seq_29	77568	2328567	83.38	71428	253838	38.0621	Pass
	K562_STAR_ATAC-seq_2	139671	990109	82.6	127952	211471	25.2134	Pass
	K562_STAR_ATAC-seq_30	105862	2715172	84.11	96451	328952	39.5757	Pass
	K562_STAR_ATAC-seq_31	112765	3323227	81.59	100705	408857	36.493	Pass
	K562_STAR_ATAC-seq_32	217363	3667545	83.7	196328	528847	32.4392	Pass
	K562_STAR_ATAC-seq_33	57429	361732	80	53514	81662	26.6685	Pass
	K562_STAR_ATAC-seq_34	116802	714996	82.25	107735	162363	22.9763	Pass
	K562_STAR_ATAC-seq_35	43382	290790	76.89	40128	60805	23.6888	Pass
	K562_STAR_ATAC-seq_36	90211	647675	76.98	80941	135840	27.034	Pass
	K562_STAR_ATAC-seq_37	54229	701832	81.72	49411	106775	30.1709	Pass
	K562_STAR_ATAC-seq_38	80297	976676	80.67	72440	154782	35.8963	Pass
	K562_STAR_ATAC-seq_39	90919	241203	73.63	73711	93406	22.5296	Pass
	K562_STAR_ATAC-seq_3	48029	359618	79.63	44473	71708	22.8608	Pass
	K562_STAR_ATAC-seq_40	198008	1203571	84.73	183347	276313	18.4523	Pass
	K562_STAR_ATAC-seq_41	60019	1269107	82.8	55279	151137	33.6681	Pass
	K562_STAR_ATAC-seq_42	120043	372599	80.32	101414	141434	22.7583	Pass
	K562_STAR_ATAC-seq_43	40188	255982	81.26	37502	58802	27.4804	Pass
	K562_STAR_ATAC-seq_44	79049	1334194	83.99	72547	175146	37.4379	Pass
	K562_STAR_ATAC-seq_45	49195	504013	74.18	45071	87444	30.567	Pass
	K562_STAR_ATAC-seq_46	76585	1273045	85.58	72155	162473	30.1441	Pass
	K562_STAR_ATAC-seq_47	77869	1677821	83.74	71987	202853	40.3627	Pass
	K562_STAR_ATAC-seq_48	193283	1166883	84.23	176962	280018	19.5537	Pass
	K562_STAR_ATAC-seq_49	81923	1931817	84.95	76125	202697	31.5875	Pass
	K562_STAR_ATAC-seq_4	86168	387899	78.43	77045	116413	26.5168	Pass
	K562_STAR_ATAC-seq_50	130457	2335781	83.08	118442	322848	35.001	Pass
	K562_STAR_ATAC-seq_51	51871	564177	63.46	48382	81342	34.3242	Pass
	K562_STAR_ATAC-seq_52	135165	5826461	83.95	125868	573656	32.6963	Pass
	K562_STAR_ATAC-seq_53	60187	495870	80.65	56620	86762	25.5423	Pass
	K562_STAR_ATAC-seq_54	86031	1439296	84.37	79992	196529	36.1672	Pass
	K562_STAR_ATAC-seq_55	95308	1573226	82.16	86350	217235	34.094	Pass
	K562_STAR_ATAC-seq_56	199620	3043763	86.18	185748	384663	23.6438	Pass
	K562_STAR_ATAC-seq_57	57266	611585	81.75	52550	98194	30.0721	Pass
	K562_STAR_ATAC-seq_58	116378	425554	80.45	102100	144338	23.8101	Pass
	K562_STAR_ATAC-seq_59	45747	511848	82.34	41483	85517	31.9819	Pass
	K562_STAR_ATAC-seq_5	57585	253924	79.68	52371	74786	22.2702	Pass
	K562_STAR_ATAC-seq_60	73854	581400	83.28	69377	112044	27.8774	Pass
	K562_STAR_ATAC-seq_61	62588	2143330	86.11	59285	193848	23.7108	Pass
	K562_STAR_ATAC-seq_62	73681	387466	78.96	67292	98667	24.8584	Pass
	K562_STAR_ATAC-seq_63	69837	442679	80.26	64926	96126	24.5137	Pass
	K562_STAR_ATAC-seq_64	197134	765331	84.43	178790	245560	15.3136
	K562_STAR_ATAC-seq_65	47170	209397	75.67	41477	62262	27.2237	Pass
	K562_STAR_ATAC-seq_66	91086	694011	83.76	84899	136021	28.1986	Pass
	K562_STAR_ATAC-seq_67	35210	181226	77.05	31740	47465	28.5621	Pass
	K562_STAR_ATAC-seq_68	85362	2436338	82.47	77583	275232	41.7855	Pass
	K562_STAR_ATAC-seq_69	43238	489295	78.22	39450	88620	34.0307	Pass
	K562_STAR_ATAC-seq_6	86649	705145	79.78	79972	138155	30.1936	Pass
	K562_STAR_ATAC-seq_70	64082	962372	85.34	59653	126907	38.3257	Pass
	K562_STAR_ATAC-seq_71	94267	3464052	83.7	86037	334388	38.9135	Pass
	K562_STAR_ATAC-seq_72	150112	2013019	83.83	136076	306268	31.828	Pass
	K562_STAR_ATAC-seq_73	47128	264931	82.17	43177	64023	22.8449	Pass
	K562_STAR_ATAC-seq_74	111797	598456	84.9	102045	154546	25.3006	Pass
	K562_STAR_ATAC-seq_75	36195	173913	81.6	33351	46896	27.9384	Pass
	K562_STAR_ATAC-seq_76	70345	442474	82.82	64817	100954	25.3937	Pass
	K562_STAR_ATAC-seq_77	46492	254730	82.88	43043	62487	21.6573	Pass
	K562_STAR_ATAC-seq_78	75391	814768	85.15	69644	128380	28.4188	Pass
	K562_STAR_ATAC-seq_79	69814	271500	73.41	60907	84857	24.275	Pass
	K562_STAR_ATAC-seq_7	83533	520489	81.33	77132	116839	26.4218	Pass
	K562_STAR_ATAC-seq_80	203062	741856	85.27	182677	249362	16.6196
	K562_STAR_ATAC-seq_81	71013	1285150	82.24	64905	170848	35.1453	Pass
	K562_STAR_ATAC-seq_82	142785	574813	83.21	127607	185545	18.7572	Pass
	K562_STAR_ATAC-seq_83	69027	1944359	82.79	61844	233679	38.2229	Pass
	K562_STAR_ATAC-seq_84	89240	835356	82.25	82028	158541	31.9116	Pass
	K562_STAR_ATAC-seq_85	73620	1789459	81.91	66545	207742	40.4223	Pass
	K562_STAR_ATAC-seq_86	105422	2744857	83.1	94984	341766	40.3168	Pass
	K562_STAR_ATAC-seq_87	95065	1928995	82.83	86899	253756	39.3425	Pass
	K562_STAR_ATAC-seq_88	209397	3926994	83.27	199683	444341	24.8253	Pass
	K562_STAR_ATAC-seq_89	43655	259398	60.58	39110	56465	24.8543	Pass
	K562_STAR_ATAC-seq_8	220726	967585	84.04	202483	283524	17.7876	Pass
	K562_STAR_ATAC-seq_90	106737	453167	83.5	95690	139613	19.8542	Pass
	K562_STAR_ATAC-seq_91	36361	174858	79.99	32893	51803	24.8113	Pass
	K562_STAR_ATAC-seq_92	60431	301320	83.66	55245	80676	24.2935	Pass
	K562_STAR_ATAC-seq_93	47535	384365	82.61	42808	78237	29.371	Pass
	K562_STAR_ATAC-seq_94	66773	221409	77.73	56124	88986	34.6009	Pass
	K562_STAR_ATAC-seq_95	59422	287837	79.94	54478	75092	25.9229	Pass
	K562_STAR_ATAC-seq_96	177008	563000	84.38	155399	212609	14.6198
	K562_STAR_ATAC-seq_9	87758	940304	82.81	81189	157802	30.8843	Pass
Batch 2: 40 cells	40_K562_ASTAR-ATAC-Seq-10	85844	13013869	86.9	87422	946334	63.499	Pass
	40_K562_ASTAR-ATAC-Seq-11	261702	87676696	88.39	267298	3878740	54.7817	Pass
	40_K562_ASTAR-ATAC-Seq-12	42415	5037434	87.28	46323	261763	55.8769	Pass
	40_K562_ASTAR-ATAC-Seq-13	58282	12988392	87.8	66618	318858	47.9038	Pass
	40_K562_ASTAR-ATAC-Seq-14	99688	20685961	88.28	107082	560974	45.9249	Pass
	40_K562_ASTAR-ATAC-Seq-15	75728	15038605	72.6	85388	540271	33.2026	Pass
	40_K562_ASTAR-ATAC-Seq-16	37414	1511984	84.98	40714	87084	46.6653	Pass
	40_K562_ASTAR-ATAC-Seq-17	24564	5566248	87.58	25767	207950	25.9711
	40_K562_ASTAR-ATAC-Seq-18	21287	3759027	85.73	21572	240525	65.0893	Pass
	40_K562_ASTAR-ATAC-Seq-19	33110	2049439	84.59	34018	94520	40.219	Pass
	40_K562_ASTAR-ATAC-Seq-1	13344	948687	82.59	14101	56065	64.946	Pass
	40_K562_ASTAR-ATAC-Seq-20	11847	2273022	86.57	13176	59451	36.4199	Pass
	40_K562_ASTAR-ATAC-Seq-21	9015	1200119	84.92	10309	46117	36.5397	Pass
	40_K562_ASTAR-ATAC-Seq-22	10714	570985	81.9	11524	30500	41.1279	Pass
	40_K562_ASTAR-ATAC-Seq-23	12459	897683	84.29	13623	35939	33.4901	Pass
	40_K562_ASTAR-ATAC-Seq-24	13372	2558183	86.31	14490	107866	45.0633	Pass
	40_K562_ASTAR-ATAC-Seq-25	20903	1636206	83.04	20594	153925	61.9009	Pass
	40_K562_ASTAR-ATAC-Seq-26	59385	19014429	86.31	56125	1660642	71.904	Pass
	40_K562_ASTAR-ATAC-Seq-27	73296	3444416	87.03	72807	209395	49.9143	Pass
	40_K562_ASTAR-ATAC-Seq-28	30014	7318888	85.51	30579	457190	71.3942	Pass
	40_K562_ASTAR-ATAC-Seq-29	18800	2064731	85.24	20370	102613	59.8063	Pass
	40_K562_ASTAR-ATAC-Seq-2	19887	1443168	81.75	20248	97200	51.1286	Pass
	40_K562_ASTAR-ATAC-Seq-30	35379	4912767	85.8	35223	336771	65.193	Pass
	40_K562_ASTAR-ATAC-Seq-31	36505	6200557	86.52	36676	424730	60.4214	Pass
	40_K562_ASTAR-ATAC-Seq-32	39698	9697371	87.39	39609	579697	70.344	Pass
	40_K562_ASTAR-ATAC-Seq-33	42492	19185504	84.48	45188	874870	56.1103	Pass
	40_K562_ASTAR-ATAC-Seq-34	42862	4076905	84.3	45594	216887	61.5998	Pass
	40_K562_ASTAR-ATAC-Seq-35	95918	8128572	85.68	92520	668489	66.4868	Pass
	40_K562_ASTAR-ATAC-Seq-36	25945	5085924	85.75	26459	382104	54.8652	Pass
	40_K562_ASTAR-ATAC-Seq-37	28413	4518236	85.82	30144	247861	59.9308	Pass
	40_K562_ASTAR-ATAC-Seq-38	40840	4709942	88.09	42905	190617	48.5807	Pass
	40_K562_ASTAR-ATAC-Seq-39	69559	13552463	87.66	71410	637462	54.7753	Pass
	40_K562_ASTAR-ATAC-Seq-3	70230	15393178	87.98	71018	688423	53	Pass
	40_K562_ASTAR-ATAC-Seq-40	23117	3087835	86.16	24479	136860	51.7894	Pass
	40_K562_ASTAR-ATAC-Seq-4	12781	1760748	85.82	14000	69034	51.731	Pass
	40_K562_ASTAR-ATAC-Seq-5	13300	1744729	85.84	14735	79716	49.3251	Pass
	40_K562_ASTAR-ATAC-Seq-6	16620	1145612	84.19	17822	45991	44.8501	Pass
	40_K562_ASTAR-ATAC-Seq-7	22320	3316956	85.84	24142	139874	40.0003	Pass
	40_K562_ASTAR-ATAC-Seq-8	15698	2503238	86.08	16586	94781	46.6032	Pass
	40_K562_ASTAR-ATAC-Seq-9	50203	5209902	87.24	55518	260993	57.3192	Pass

### Sheet: RNAseq QC of K562
Supplementary Table 1b: Summary of quality control parameters of ASTAR-RNAseq libraries of K562
	ASTAR RNAseq libraries	Estimated Library Size	Total Reads	Mapping %	Uniquely Mapped Reads Excluding Duplicates	Percent in exons	Percent Genes Measured	Pass/Fail
Batch 1: 96 cells	K562_STAR_RNA-seq_10	3280005	2815138	89.59	1690731	90.8585	20.644	Pass
	K562_STAR_RNA-seq_11	2248421	1682822	90.96	1074747	93.6578	21.0905	Pass
	K562_STAR_RNA-seq_12	2419872	1751018	90.78	1127873	91.5862	19.111	Pass
	K562_STAR_RNA-seq_13	566280	874019	58.15	329365	86.5008	26.851	Pass
	K562_STAR_RNA-seq_14	2252392	1034566	89.99	742669	88.5046	22.2007	Pass
	K562_STAR_RNA-seq_15	2067186	890775	88.52	636665	91.9155	22.26	Pass
	K562_STAR_RNA-seq_16	3841287	1587547	84.95	1106679	85.4841	23.7416	Pass
	K562_STAR_RNA-seq_17	3311918	2564515	91.17	1626524	79.1205	27.2857	Pass
	K562_STAR_RNA-seq_18	4043066	2779640	91.52	1828607	91.7415	25.3734	Pass
	K562_STAR_RNA-seq_19	3160809	2004992	91.16	1347471	87.3148	26.531	Pass
	K562_STAR_RNA-seq_1	435980	162256	85.02	115377	93.0832	7.6294
	K562_STAR_RNA-seq_20	2069750	1507105	89.08	962478	51.428	23.6784
	K562_STAR_RNA-seq_21	985933	1134456	40.55	357757	86.6975	20.6401	Pass
	K562_STAR_RNA-seq_22	2047210	1784947	91.2	1089538	79.1892	24.1288	Pass
	K562_STAR_RNA-seq_23	1864745	1129098	90.89	767634	84.2218	22.8487	Pass
	K562_STAR_RNA-seq_24	2962066	2449774	90.74	1513536	83.6757	25.0849	Pass
	K562_STAR_RNA-seq_25	2489678	1596255	89.73	1057144	90.9133	19.2809	Pass
	K562_STAR_RNA-seq_26	2918129	3065760	86.97	1662953	87.5069	22.4022	Pass
	K562_STAR_RNA-seq_27	2535216	3001910	88.85	1575759	93.1704	23.71	Pass
	K562_STAR_RNA-seq_28	2528314	1790335	91.06	1163830	85.6349	21.9123	Pass
	K562_STAR_RNA-seq_29	1943868	1113592	89.29	759374	85.1354	23.8325	Pass
	K562_STAR_RNA-seq_2	3167124	2683788	89.81	1626152	82.1628	24.3422	Pass
	K562_STAR_RNA-seq_30	2499185	1364328	89.83	938457	93.867	23.4769	Pass
	K562_STAR_RNA-seq_31	2865516	1557677	88.79	1063682	94.2243	21.616	Pass
	K562_STAR_RNA-seq_32	3416119	3013925	87.61	1752040	95.9513	21.2999	Pass
	K562_STAR_RNA-seq_33	1110066	920109	86.26	544804	82.5701	18.0443	Pass
	K562_STAR_RNA-seq_34	2581341	2638871	89.29	1490673	66.321	29.2098
	K562_STAR_RNA-seq_35	2507519	2640544	88.31	1453691	90.8579	20.4504	Pass
	K562_STAR_RNA-seq_36	1699454	1624707	89.18	945425	50.6098	24.1051
	K562_STAR_RNA-seq_37	1789825	1515767	90.99	930227	88.3774	21.8412	Pass
	K562_STAR_RNA-seq_38	3014910	3216881	90.42	1790086	89.8873	18.2299	Pass
	K562_STAR_RNA-seq_39	2774672	1982575	89.07	1257536	89.9109	20.561	Pass
	K562_STAR_RNA-seq_3	3041227	2643129	90.78	1606876	72.3296	27.2738
	K562_STAR_RNA-seq_40	4233085	2825279	88.7	1825577	88.5524	27.0446	Pass
	K562_STAR_RNA-seq_41	2437624	1174307	88.67	824827	93.4114	18.3129	Pass
	K562_STAR_RNA-seq_42	1499153	2213669	82.64	990005	92.2715	25.5433	Pass
	K562_STAR_RNA-seq_43	3151823	2330174	88.92	1466926	90.3605	22.177	Pass
	K562_STAR_RNA-seq_44	4820412	2647436	92.36	1867549	90.7683	22.497	Pass
	K562_STAR_RNA-seq_45	2447522	2250066	92.49	1360797	89.3458	20.964	Pass
	K562_STAR_RNA-seq_46	2561754	2256205	91.1	1364267	93.8605	28.305	Pass
	K562_STAR_RNA-seq_47	2629734	1421164	89.68	979734	91.7869	23.8562	Pass
	K562_STAR_RNA-seq_48	5349646	3005739	90.45	2071599	92.4486	28.9569	Pass
	K562_STAR_RNA-seq_49	456970	366271	87.03	222269	85.2714	13.7732
	K562_STAR_RNA-seq_4	2416782	1702982	91.97	1120848	90.1621	19.1466	Pass
	K562_STAR_RNA-seq_50	3840020	3751828	87.51	2099750	93.0492	24.2789	Pass
	K562_STAR_RNA-seq_51	3134448	2998548	88.59	1722108	91.0146	23.1885	Pass
	K562_STAR_RNA-seq_52	4039441	2037739	91.88	1458530	88.1512	24.0893	Pass
	K562_STAR_RNA-seq_53	3637941	2767847	90.37	1757053	79.7632	24.3422	Pass
	K562_STAR_RNA-seq_54	2195724	1563369	91	1013659	92.3213	24.4172	Pass
	K562_STAR_RNA-seq_55	2094598	1025640	91.33	735677	83.3967	27.7914	Pass
	K562_STAR_RNA-seq_56	3264364	2272746	89.89	1468623	92.4752	26.1201	Pass
	K562_STAR_RNA-seq_57	1489424	664048	87.97	471717	84.1034	18.0205	Pass
	K562_STAR_RNA-seq_58	1988578	2081291	88.72	1155863	83.715	23.6705	Pass
	K562_STAR_RNA-seq_59	2498397	1329891	88.86	921536	32.503	27.3015
	K562_STAR_RNA-seq_5	1215236	1039329	88.29	627661	70.1477	25.8317
	K562_STAR_RNA-seq_60	2850854	1939927	89.74	1260488	90.4663	22.1928	Pass
	K562_STAR_RNA-seq_61	3314334	1437150	89.76	1046804	87.8861	17.6412	Pass
	K562_STAR_RNA-seq_62	1825787	1524254	89.85	932784	85.5517	22.8961	Pass
	K562_STAR_RNA-seq_63	2258426	1745696	89.13	1087184	80.6291	22.5405	Pass
	K562_STAR_RNA-seq_64	4213173	2486793	91.7	1713051	93.1185	23.6428	Pass
	K562_STAR_RNA-seq_65	2540584	2011022	88.35	1231610	86.4614	22.983	Pass
	K562_STAR_RNA-seq_66	2586832	2569455	91.58	1490929	88.204	21.5883	Pass
	K562_STAR_RNA-seq_67	1957312	1239083	90.71	834064	93.9478	11.6752
	K562_STAR_RNA-seq_68	3529447	2085385	91.11	1425596	88.893	20.32	Pass
	K562_STAR_RNA-seq_69	4035646	3050545	90.32	1934143	92.2387	23.2122	Pass
	K562_STAR_RNA-seq_6	3025089	2609631	90.03	1579844	88.7162	22.1573	Pass
	K562_STAR_RNA-seq_70	1331229	988180	85.63	607648	89.6291	23.7772	Pass
	K562_STAR_RNA-seq_71	2582027	1084285	90.97	797032	88.8839	22.6788	Pass
	K562_STAR_RNA-seq_72	2411180	1026128	89.55	744853	88.4621	27.0051	Pass
	K562_STAR_RNA-seq_73	2702212	2680889	90.01	1539282	87.3877	23.1292	Pass
	K562_STAR_RNA-seq_74	3215195	1871542	91.34	1287280	84.7703	26.5745	Pass
	K562_STAR_RNA-seq_75	2869512	2447219	92.37	1520862	69.7045	25.1679
	K562_STAR_RNA-seq_76	2536483	1486632	78.93	914194	75.0213	24.6938	Pass
	K562_STAR_RNA-seq_77	2435974	2047174	91.06	1264860	80.8787	26.132	Pass
	K562_STAR_RNA-seq_78	4226480	2431017	85.3	1595926	65.7942	25.729
	K562_STAR_RNA-seq_79	943833	382238	82.59	261068	80.4905	22.9237	Pass
	K562_STAR_RNA-seq_7	2427023	1669143	88.72	1073180	87.8135	24.9348	Pass
	K562_STAR_RNA-seq_80	1957266	1631885	76.89	897695	89.2455	26.4204	Pass
	K562_STAR_RNA-seq_81	4269720	2872957	90	1878253	88.3781	24.6424	Pass
	K562_STAR_RNA-seq_82	2750102	1690055	91.66	1152399	84.1124	26.8234	Pass
	K562_STAR_RNA-seq_83	2865669	1309175	91.62	953351	92.2964	24.0182	Pass
	K562_STAR_RNA-seq_84	1630542	895345	71.05	511892	90.9315	24.9427	Pass
	K562_STAR_RNA-seq_85	2832789	1773679	90.2	1188490	89.2008	22.584	Pass
	K562_STAR_RNA-seq_86	1583020	908500	78.79	559410	87.5641	33.7179	Pass
	K562_STAR_RNA-seq_87	2279102	807051	79.3	541835	91.8018	24.9901	Pass
	K562_STAR_RNA-seq_88	3033685	1888741	85.77	1222012	75.2206	17.0091	Pass
	K562_STAR_RNA-seq_89	819869	769769	85.77	435039	89.701	28.953	Pass
	K562_STAR_RNA-seq_8	2474102	2065261	89.12	1257346	79.0155	28.9569	Pass
	K562_STAR_RNA-seq_90	3135992	2653044	88.76	1600315	75.4501	23.7298	Pass
	K562_STAR_RNA-seq_91	3580285	2774066	88.25	1713057	74.027	24.8163
	K562_STAR_RNA-seq_92	3064933	1882778	90.56	1272848	79.7633	26.0332	Pass
	K562_STAR_RNA-seq_93	1953974	1138130	88.48	770056	37.2571	25.8514
	K562_STAR_RNA-seq_94	5836944	3492214	90.07	2352042	95.721	19.7906	Pass
	K562_STAR_RNA-seq_95	2886682	2043875	88.49	1299009	86.5916	22.1335	Pass
	K562_STAR_RNA-seq_96	772939	462501	78.39	282320	77.9147	25.7685	Pass
	K562_STAR_RNA-seq_9	3194886	2099157	88.89	1368059	92.3692	20.3911	Pass
Batch 2: 40 cells	40_K562_ASTAR-RNA-Seq-10	13343348	11332887	78.72	6251209	90.1178	50.0988	Pass
	40_K562_ASTAR-RNA-Seq-11	11012570	9258536	83.54	5358487	87.8256	49.5061	Pass
	40_K562_ASTAR-RNA-Seq-12	10786655	9941199	75.7	5188788	89.6389	51.936	Pass
	40_K562_ASTAR-RNA-Seq-13	29211632	12135589	81.52	8149567	40.5255	55.2193
	40_K562_ASTAR-RNA-Seq-14	7889970	7437610	75.44	3858605	77.5803	50.7823	Pass
	40_K562_ASTAR-RNA-Seq-15	7203658	7555378	74.11	3735093	90.4908	47.9613	Pass
	40_K562_ASTAR-RNA-Seq-16	7750545	9102680	72.95	4255609	87.9723	49.6839	Pass
	40_K562_ASTAR-RNA-Seq-17	4359771	8934998	73.55	3137868	69.1958	51.533
	40_K562_ASTAR-RNA-Seq-18	8663547	8871351	79.13	4577884	75.6341	51.5527	Pass
	40_K562_ASTAR-RNA-Seq-19	5935896	7896666	71.94	3457325	66.3046	53.3426
	40_K562_ASTAR-RNA-Seq-1	7449283	6456194	82.15	3649644	77.0118	49.2888	Pass
	40_K562_ASTAR-RNA-Seq-20	4292986	7157605	58.8	2546583	85.4943	46.9814	Pass
	40_K562_ASTAR-RNA-Seq-21	4570976	6019468	61.99	2448359	79.1167	48.143	Pass
	40_K562_ASTAR-RNA-Seq-22	3565251	4421160	61.26	1828537	80.2113	45.7132	Pass
	40_K562_ASTAR-RNA-Seq-23	4599979	6128033	63.1	2511172	72.5855	49.3639
	40_K562_ASTAR-RNA-Seq-24	2987301	5144267	23.33	955403	64.339	46.2149
	40_K562_ASTAR-RNA-Seq-25	6275456	8463175	78.45	3871727	86.41	49.19	Pass
	40_K562_ASTAR-RNA-Seq-26	12134481	10463414	81.44	5862686	84.8183	50.7823	Pass
	40_K562_ASTAR-RNA-Seq-27	8779954	10791366	77.66	5109379	90.5722	50.004	Pass
	40_K562_ASTAR-RNA-Seq-28	7452768	9512067	66.99	4089532	83.9905	48.5776	Pass
	40_K562_ASTAR-RNA-Seq-29	6849303	9247671	71.08	4006181	88.0165	50.0356	Pass
	40_K562_ASTAR-RNA-Seq-2	9157362	9242057	77.87	4725878	80.9911	52.5998	Pass
	40_K562_ASTAR-RNA-Seq-30	7091385	5976511	70.91	3072447	86.5117	47.9218	Pass
	40_K562_ASTAR-RNA-Seq-31	9073065	12186885	73.37	5371309	70.1942	51.5211
	40_K562_ASTAR-RNA-Seq-32	9769729	6975319	65.75	3536140	85.1432	49.3125	Pass
	40_K562_ASTAR-RNA-Seq-33	11561202	10192421	82.24	5709794	87.1807	50.6559	Pass
	40_K562_ASTAR-RNA-Seq-34	12517882	9982073	81.83	5755682	85.4517	51.4303	Pass
	40_K562_ASTAR-RNA-Seq-35	12012042	14184628	79.94	6935614	88.0177	48.5342	Pass
	40_K562_ASTAR-RNA-Seq-36	10783643	10024738	78.56	5354575	90.7004	48.7278	Pass
	40_K562_ASTAR-RNA-Seq-37	8030976	8173647	76.9	4169126	92.0712	47.9178	Pass
	40_K562_ASTAR-RNA-Seq-38	2321436	7182058	49.35	1661716	64.0793	47.4951
	40_K562_ASTAR-RNA-Seq-39	3030847	3765703	65.09	1622829	79.5969	49.8854	Pass
	40_K562_ASTAR-RNA-Seq-3	9441195	8953008	80.97	4839589	88.869	50.0237	Pass
	40_K562_ASTAR-RNA-Seq-40	5395440	7110607	52.73	2586831	81.646	50.5294	Pass
	40_K562_ASTAR-RNA-Seq-4	7590934	8016726	78.8	4091020	71.5255	50.81
	40_K562_ASTAR-RNA-Seq-5	6022054	7623900	72.89	3455982	75.4134	50.241	Pass
	40_K562_ASTAR-RNA-Seq-6	5787143	5041549	73.23	2638012	71.7512	48.4433
	40_K562_ASTAR-RNA-Seq-7	8927261	8519360	72.1	4249172	77.4352	51.0747	Pass
	40_K562_ASTAR-RNA-Seq-8	5282980	6088000	58.27	2486959	66.4192	49.842
	40_K562_ASTAR-RNA-Seq-9	13739916	9066493	81.32	5512122	87.7593	50.6756	Pass

### Sheet: ATAC&RNAseq QC correlation
Supplementary Table 1c: QC filtration summary of ASTAR-ATACseq and ASTAR-RNAseq libraries of K562
	Libraries	Passed QC_ATAC	Passed QC_RNA
Batch 1: 96 cells	K562_10	Pass	Pass		Batch 1	No. of libraries
	K562_11	Pass	Pass		Passed both QC	79
	K562_12	Pass	Pass		Passed RNA QC only	4
	K562_13	Pass	Pass		Passed ATAC QC only	13
	K562_14	Pass	Pass		Failed both QC	0
	K562_15	Pass	Pass		Sum	96
	K562_16	Pass	Pass
	K562_17	Pass	Pass
	K562_18	Pass	Pass
	K562_19	Pass	Pass
	K562_1	Pass
	K562_20	Pass			Batch 2	No. of libraries
	K562_21	Pass	Pass		Passed both QC	30
	K562_22	Pass	Pass		Passed RNA QC only	0
	K562_23	Pass	Pass		Passed ATAC QC only	9
	K562_24		Pass		Failed both QC	1
	K562_25	Pass	Pass		Sum	40
	K562_26	Pass	Pass
	K562_27	Pass	Pass
	K562_28	Pass	Pass
	K562_29	Pass	Pass
	K562_2	Pass	Pass
	K562_30	Pass	Pass
	K562_31	Pass	Pass
	K562_32	Pass	Pass
	K562_33	Pass	Pass
	K562_34	Pass
	K562_35	Pass	Pass
	K562_36	Pass
	K562_37	Pass	Pass
	K562_38	Pass	Pass
	K562_39	Pass	Pass
	K562_3	Pass
	K562_40	Pass	Pass
	K562_41	Pass	Pass
	K562_42	Pass	Pass
	K562_43	Pass	Pass
	K562_44	Pass	Pass
	K562_45	Pass	Pass
	K562_46	Pass	Pass
	K562_47	Pass	Pass
	K562_48	Pass	Pass
	K562_49	Pass
	K562_4	Pass	Pass
	K562_50	Pass	Pass
	K562_51	Pass	Pass
	K562_52	Pass	Pass
	K562_53	Pass	Pass
	K562_54	Pass	Pass
	K562_55	Pass	Pass
	K562_56	Pass	Pass
	K562_57	Pass	Pass
	K562_58	Pass	Pass
	K562_59	Pass
	K562_5	Pass
	K562_60	Pass	Pass
	K562_61	Pass	Pass
	K562_62	Pass	Pass
	K562_63	Pass	Pass
	K562_64		Pass
	K562_65	Pass	Pass
	K562_66	Pass	Pass
	K562_67	Pass
	K562_68	Pass	Pass
	K562_69	Pass	Pass
	K562_6	Pass	Pass
	K562_70	Pass	Pass
	K562_71	Pass	Pass
	K562_72	Pass	Pass
	K562_73	Pass	Pass
	K562_74	Pass	Pass
	K562_75	Pass
	K562_76	Pass	Pass
	K562_77	Pass	Pass
	K562_78	Pass
	K562_79	Pass	Pass
	K562_7	Pass	Pass
	K562_80		Pass
	K562_81	Pass	Pass
	K562_82	Pass	Pass
	K562_83	Pass	Pass
	K562_84	Pass	Pass
	K562_85	Pass	Pass
	K562_86	Pass	Pass
	K562_87	Pass	Pass
	K562_88	Pass	Pass
	K562_89	Pass	Pass
	K562_8	Pass	Pass
	K562_90	Pass	Pass
	K562_91	Pass
	K562_92	Pass	Pass
	K562_93	Pass
	K562_94	Pass	Pass
	K562_95	Pass	Pass
	K562_96		Pass
	K562_9	Pass	Pass
Batch 2: 40 cells	40_K562_10	Pass	Pass
	40_K562_11	Pass	Pass
	40_K562_12	Pass	Pass
	40_K562_13	Pass
	40_K562_14	Pass	Pass
	40_K562_15	Pass	Pass
	40_K562_16	Pass	Pass
	40_K562_17
	40_K562_18	Pass	Pass
	40_K562_19	Pass
	40_K562_1	Pass	Pass
	40_K562_20	Pass	Pass
	40_K562_21	Pass	Pass
	40_K562_22	Pass	Pass
	40_K562_23	Pass
	40_K562_24	Pass
	40_K562_25	Pass	Pass
	40_K562_26	Pass	Pass
	40_K562_27	Pass	Pass
	40_K562_28	Pass	Pass
	40_K562_29	Pass	Pass
	40_K562_2	Pass	Pass
	40_K562_30	Pass	Pass
	40_K562_31	Pass
	40_K562_32	Pass	Pass
	40_K562_33	Pass	Pass
	40_K562_34	Pass	Pass
	40_K562_35	Pass	Pass
	40_K562_36	Pass	Pass
	40_K562_37	Pass	Pass
	40_K562_38	Pass
	40_K562_39	Pass	Pass
	40_K562_3	Pass	Pass
	40_K562_40	Pass	Pass
	40_K562_4	Pass
	40_K562_5	Pass	Pass
	40_K562_6	Pass
	40_K562_7	Pass	Pass
	40_K562_8	Pass
	40_K562_9	Pass	Pass
