## Supplemental Table 5 for "Parallel Bimodal Single-cell Sequencing of Transcriptome and Chromatin Accessibility"

### Sheet: Primers
Supplementary Table 5: List of primers used for ASTAR-seq library preparation.
C1 primers:	Sequence
C1-P2-T31	/5BiosG/GGCGACAACACCGATTGATCACGTTTTTTTTTTTTTTTTTTTTTTTTTTTTTTT
C1-P2-RNA-TSO	rGrGrCrGrArCrArArCrArCrCrGrArUrUrGrArUrCrArGrGrG
C1-P2-PCR-2	/5BiosG/GGCGACAACACCGATTGATCA
qPCR primers:	Sequence
ATAC adaptor 1 (forward)	TCGTCGGCAGCGTCAGATGTGTATAAGAGACAG
ATAC adaptor 2 (reverse)	GTCTCGTGGGCTCGGAGATGTGTATAAGAGACAG
ACTb F1	GTCATTCCAAATATGAGATGCGT
ACTb F2	CATTCCAAATATGAGATGCGTTGT
ACTb F3	AGTCATTCCAAATATGAGATGCGTT
ACTb F4	TCATTCCAAATATGAGATGCGTTG
ACTb F5	ATTCCAAATATGAGATGCGTTGTT
ACTb forward	ATGCAGAAGGAGATCACTGCC
ACTb reverse	ATCTTGTTTTCTGCGCAAGTTAG
GAPDH forward	TTGCCCTCAACGACCACTTT
GAPDH reverse	TGGTCCAGGGGTCTTACTCC
Custom Barcodes Adapter 1 (index i5):	Sequence
v2_Ad1.1_TAGATCGC	AATGATACGGCGACCACCGAGATCTACACTAGATCGCTCGTCGGCAGCGTCAGATGTGTAT
v2_Ad1.2_CTCTCTAT	AATGATACGGCGACCACCGAGATCTACACCTCTCTATTCGTCGGCAGCGTCAGATGTGTAT
v2_Ad1.3_TATCCTCT	AATGATACGGCGACCACCGAGATCTACACTATCCTCTTCGTCGGCAGCGTCAGATGTGTAT
v2_Ad1.4_AGAGTAGA	AATGATACGGCGACCACCGAGATCTACACAGAGTAGATCGTCGGCAGCGTCAGATGTGTAT
v2_Ad1.5_GTAAGGAG	AATGATACGGCGACCACCGAGATCTACACGTAAGGAGTCGTCGGCAGCGTCAGATGTGTAT
v2_Ad1.6_ACTGCATA	AATGATACGGCGACCACCGAGATCTACACACTGCATATCGTCGGCAGCGTCAGATGTGTAT
v2_Ad1.7_AAGGAGTA	AATGATACGGCGACCACCGAGATCTACACAAGGAGTATCGTCGGCAGCGTCAGATGTGTAT
v2_Ad1.8_CTAAGCCT	AATGATACGGCGACCACCGAGATCTACACCTAAGCCTTCGTCGGCAGCGTCAGATGTGTAT
v2_Ad1.9_TGGAAATC	AATGATACGGCGACCACCGAGATCTACACTGGAAATCTCGTCGGCAGCGTCAGATGTGTAT
v2_Ad1.10_AACATGAT	AATGATACGGCGACCACCGAGATCTACACAACATGATTCGTCGGCAGCGTCAGATGTGTAT
v2_Ad1.11_TGATGAAA	AATGATACGGCGACCACCGAGATCTACACTGATGAAATCGTCGGCAGCGTCAGATGTGTAT
v2_Ad1.12_GTCGGACT	AATGATACGGCGACCACCGAGATCTACACGTCGGACTTCGTCGGCAGCGTCAGATGTGTAT
v2_Ad1.13_TTTCTAGC	AATGATACGGCGACCACCGAGATCTACACTTTCTAGCTCGTCGGCAGCGTCAGATGTGTAT
v2_Ad1.14_TAACCAAG	AATGATACGGCGACCACCGAGATCTACACTAACCAAGTCGTCGGCAGCGTCAGATGTGTAT
v2_Ad1.15_GTGTATCG	AATGATACGGCGACCACCGAGATCTACACGTGTATCGTCGTCGGCAGCGTCAGATGTGTAT
v2_Ad1.16_TCCATCAA	AATGATACGGCGACCACCGAGATCTACACTCCATCAATCGTCGGCAGCGTCAGATGTGTAT
Custom Barcodes Adapter 2 (index i7):	Sequence
v2_Ad2.1_TAAGGCGA	CAAGCAGAAGACGGCATACGAGATTCGCCTTAGTCTCGTGGGCTCGGAGATGTG
v2_Ad2.2_CGTACTAG	CAAGCAGAAGACGGCATACGAGATCTAGTACGGTCTCGTGGGCTCGGAGATGTG
v2_Ad2.3_AGGCAGAA	CAAGCAGAAGACGGCATACGAGATTTCTGCCTGTCTCGTGGGCTCGGAGATGTG
v2_Ad2.4_TCCTGAGC	CAAGCAGAAGACGGCATACGAGATGCTCAGGAGTCTCGTGGGCTCGGAGATGTG
v2_Ad2.5_GGACTCCT	CAAGCAGAAGACGGCATACGAGATAGGAGTCCGTCTCGTGGGCTCGGAGATGTG
v2_Ad2.6_TAGGCATG	CAAGCAGAAGACGGCATACGAGATCATGCCTAGTCTCGTGGGCTCGGAGATGTG
v2_Ad2.7_CTCTCTAC	CAAGCAGAAGACGGCATACGAGATGTAGAGAGGTCTCGTGGGCTCGGAGATGTG
v2_Ad2.8_CAGAGAGG	CAAGCAGAAGACGGCATACGAGATCCTCTCTGGTCTCGTGGGCTCGGAGATGTG
v2_Ad2.9_GCTACGCT	CAAGCAGAAGACGGCATACGAGATAGCGTAGCGTCTCGTGGGCTCGGAGATGTG
v2_Ad2.10_CGAGGCTG	CAAGCAGAAGACGGCATACGAGATCAGCCTCGGTCTCGTGGGCTCGGAGATGTG
v2_Ad2.11_AAGAGGCA	CAAGCAGAAGACGGCATACGAGATTGCCTCTTGTCTCGTGGGCTCGGAGATGTG
v2_Ad2.12_GTAGAGGA	CAAGCAGAAGACGGCATACGAGATTCCTCTACGTCTCGTGGGCTCGGAGATGTG
